# Towards a species search engine: KISSE offers a rigorous statistical framework for bone collagen tandem mass spectrometry data

**DOI:** 10.1101/2025.03.24.641820

**Authors:** Hassan Gharibi, Amir Ata Saei, Alexey L. Chernobrovkin, Susanna L. Lundstrom, Hezheng Lyu, Zhaowei Meng, Akos Vegvari, Massimilliano Gaetani, Roman A. Zubarev

**Affiliations:** Division of Chemistry I, Department of Medical Biochemistry and Biophysics, Karolinska Institutet, Stockholm 171 77, Sweden; Chemical Proteomics, Swedish National Infrastructure for Biological Mass Spectrometry (BioMS), Stockholm, Sweden; Chemical Proteomics Unit, SciLifeLab, Stockholm 171 77, Sweden; Department of Microbiology, Tumor and Cell Biology, Karolinska Institutet, Stockholm 171 77, Sweden; Pelago Bioscience, Solna 171 65, Sweden

## Abstract

DNA and bone collagen are two key sources of resilient molecular markers used to identify species from their remains. Collagen is more stable than DNA, and thus it is preferred for ancient and degraded samples. Current mass spectrometry-based collagen sequencing approaches are empirical and lack a rigorous statistical framework. Based on the well-developed approaches to protein identification in shotgun proteomics, we introduce a first approximation of the species search engine (SSE). Our SSE named KISSE is based on a species-specific library of collagenous peptides that uses both peptide sequences and their relative abundances. The developed statistical model can identify the species and the probability of correct identification, as well as determine the likelihood of the analyzed species not being in the library. We discuss the advantages and limitations of the proposed approach and the possibility of extending it to other tissues.
