## Supplemental Table 1 for "Towards a species search engine: KISSE offers a rigorous statistical framework for bone collagen tandem mass spectrometry data"

### Sheet: Sheet1
Accession no./other number	Species	Common Name	Age	Element	Collection Site	Collection date	Sample Name	Museum
NMS.Z.1996.83.55	Mirounga leonina	Southern Elephant Seal	Subadult	Humerus	Kerguelen, Betsy Cove		ElephantSeal 1	National Museums Scotland
NMS.Z.1996.83.52	Mirounga leonina	Southern Elephant Seal	Adult	Skull	Kerguelen, Betsy Cove		ElephantSeal 2	National Museums Scotland
Loch Scavaig.	Physeter macrocephalus	Sperm Whale	Adult	Ulna	Loch Scavaig, Isle of Skye	July 1871	SpermWhale 1	National Museums Scotland
NMS.Z.1997.35	Physeter macrocephalus	Sperm Whale	Adult	Humerus	Scotland, Stirlingshire, Airth	1997-03-31	SpermWhale 2	National Museums Scotland
NMS.Z.1995.95	Physeter macrocephalus	Sperm Whale	Juvenile	Humerus	Campa, Ballinaby, Islay	1994-03-27	SpermWhale 3	National Museums Scotland
NMS.Z.1909.246	Halichoerus grypus	Grey Seal	Subadult/adult	Femur and Costae	Fair Isle	no date but prior to or upto 1909	GreySeal 1 (Femur and Rib)	National Museums Scotland
NMS.Z.2014.21.22	Halichoerus grypus	Grey Seal	Juvenile	Humerus	Caol Corpach, Fort William	2012-01-11	GreySeal 2	National Museums Scotland
NMS.Z.2014.21.23	Halichoerus grypus	Grey Seal	Adult	Humerus	Gulberwick, Mainland, Shetland	2011-11-14	GreySeal 3	National Museums Scotland
NMS.Z.1999.121.1	Ziphius cavirostris	Cuvier's beaked Whale	Adult	Humerus	Knockintorran, Bayhead, North Uist	27 Febraury 1999	Cuvier 1	National Museums Scotland
M919/18	Ziphius cavirostris	Cuvier's beaked Whale	Adult	Humerus	Calgary Bay, Mull	2018-12-31	Cuvier 3	National Museums Scotland
M452/18	Ziphius cavirostris	Cuvier's beaked Whale	Subadult	Humerus	Prince Charles Beach, Eriskay	2018-08-16	Cuvier 4	National Museums Scotland
NMS.Z.1995.43	Falco peregrinus	Peregrine Falcon	Assumed adult	Humerus	Broxburn	1994-10-08	Falcon 1	National Museums Scotland
DB 162.01	Falco peregrinus	Peregrine Falcon	Assumed adult	Humerus	Balivanich, Benbecula	2001-03-29	Falcon 2	National Museums Scotland
NMS.Z.1996.105	Falco peregrinus	Peregrine Falcon	Assumed adult	Humerus	Pitlochry Perthshire	1995-04-30	Falcon 3	National Museums Scotland
NMS.Z.1998.30	Cygnus cygnus	Whooper Swan	Assumed adult	Humerus	Shetland	1998	Swan 1	National Museums Scotland
St Andrews 1963	Cygnus cygnus	Whooper Swan	Assumed adult	Humerus	River Eden	1895	Swan 2	National Museums Scotland
NMS.Z.1950.99	Cygnus cygnus	Whooper Swan	Juvenile	Humerus	Fair Isle	1950-10-01	Swan 3	National Museums Scotland
Hg16-IEMAE-1474	Hydrodamalis gigas	Steller's seacow	-	Costae	Bering Island, Commander Islands	-	Seacow 1	A.N. Severtsov Institute of Ecology and Evolution
Hg50-IEMAE-1466	Hydrodamalis gigas	Steller's seacow	-	Costae	Bering Island, Commander Islands	-	Seacow 2	A.N. Severtsov Institute of Ecology and Evolution
Hg23-IEMAE-1044	Hydrodamalis gigas	Steller's seacow	-	Costae	Bering Island, Commander Islands	-	Seacow 3	A.N. Severtsov Institute of Ecology and Evolution
Hg32-IEMAE-1475	Hydrodamalis gigas	Steller's seacow	-	Costae	Bering Island, Commander Islands	-	Seacow 4	A.N. Severtsov Institute of Ecology and Evolution
Hg39-IEMAE-1454	Hydrodamalis gigas	Steller's seacow	-	Costae	Bering Island, Commander Islands	-	Seacow 5	A.N. Severtsov Institute of Ecology and Evolution
Hg8-IEMAE-1014	Hydrodamalis gigas	Steller's seacow	-	Costae	Bering Island, Commander Islands	-	Seacow 6	A.N. Severtsov Institute of Ecology and Evolution
Hg52-IEMAE-1471	Hydrodamalis gigas	Steller's seacow	-	Costae	Bering Island, Commander Islands	-	Seacow 7	A.N. Severtsov Institute of Ecology and Evolution
Hg51	Hydrodamalis gigas	Steller's seacow	-	Costae	Bering Island, Commander Islands	-	Seacow 8	A.N. Severtsov Institute of Ecology and Evolution
Hg21-IEMAE-1037	Hydrodamalis gigas	Steller's seacow	-	Costae	Bering Island, Commander Islands	-	Seacow 9	A.N. Severtsov Institute of Ecology and Evolution
#13-IEMAE-1100	Balaena mysticetus	Bowhead whale	-	Skull	Masik, Chukotka	-	Bowhead Whale 1	A.N. Severtsov Institute of Ecology and Evolution
Chg3-IEMAE-874	Balaena mysticetus	Bowhead whale	-	Scapula	Chegitun, Chukotka	-	Bowhead Whale 3	A.N. Severtsov Institute of Ecology and Evolution
No36-IEMAE-1114	Eschrichtius robustus	Grey whale	-	Scapula	Masik, Chukotka	-	Grey whale 1	A.N. Severtsov Institute of Ecology and Evolution
E86-IEMAE-845	Eschrichtius robustus	Grey whale	-	Scapula	Ekven, Chukotka	-	Grey whale 2	A.N. Severtsov Institute of Ecology and Evolution
Chg6-IEMAE-926	Eschrichtius robustus	Grey whale	-	Skull	Chegitun, Chukotka	-	Grey whale 4	A.N. Severtsov Institute of Ecology and Evolution
#34-IEMAE-1123	Eschrichtius robustus	Grey whale	-	Skull	Masik, Chukotka	-	Grey whale 5	A.N. Severtsov Institute of Ecology and Evolution
SAL 4	Halichoerus grypus	Grey Seal	-	Humerus	Baltic sea		Grey Seal 4C	Stockholm University
NRM 905003 (PHO 19)	Halichoerus grypus	Grey Seal	Adult	1st Metatarsal, right	Bläse, Gotland	January 19, 1990	Grey Seal 19	Stockholm University
NRM 895068 (PHO 21)	Halichoerus grypus	Grey Seal	Adult	1st Metatarsal, left	Malmo,Trelleborg, Skane	July 9, 1989	Grey Seal 21	Stockholm University
NRM 885207 (PHO 23)	Halichoerus grypus	Grey Seal	Adult	1st Metatarsal, right	Grasskar, Sodermanland	September 4, 1988	Grey Seal 23	Stockholm University
NRM 885128 (PHO 24)	Halichoerus grypus	Grey Seal	Adult	1st Metatarsal, right	Graso, Hogsten, Uppland	May 7, 1988	Grey Seal 24	Stockholm University
REN 3	Rangifer tarandus	Reindeer	-	-	-	-	Reindeer 1	Stockholm University
NRM 20075080	Phoca vitulina	Harbor Seal	Below 1	Skull	Torhamnsudde, Langoran, Blekinge	November 8, 2005	Seal 0	Swedish Museum of Natural History
NRM 20085409	Phoca vitulina	Harbor Seal	12	Skull	Trelleborg, Maglarp; Albacksan, Skane	November 17, 2008	Seal 12	Swedish Museum of Natural History
NRM 20135417	Phoca vitulina	Harbor Seal	18	Skull	Malmo, Ribersborgs badstrand, Skane	September 1, 2005	Seal 18	Swedish Museum of Natural History
NRM 20155100	Phoca vitulina	Harbor Seal	Older than 30	Skull	Falsterbo, Maklappen, Skane	October 30, 2013	Seal 30	Swedish Museum of Natural History
URS01	Ursus maritimus	Polar Bear	-	Tooth	-	-	Polar Bear 1	Stockholm University
URS02	Ursus maritimus	Polar Bear	-	Tooth	-	-	Polar Bear 2	Stockholm University
URS04	Ursus arctos	Brown Bear	-	Tooth	-	-	Brown Bear 1	Stockholm University
URS05	Ursus arctos	Brown Bear	-	Tooth	-	-	Brown Bear 2	Stockholm University
